# *Candida albicans*: a comprehensive view of the proteome

**DOI:** 10.1101/2024.12.20.629377

**Authors:** Leticia Gomez-Artiguez, Samuel de la Cámara-Fuentes, Zhi Sun, María Luisa Hernáez, Ana Borrajo, Aída Pitarch, Gloria Molero, Lucía Monteoliva, Robert L. Moritz, Eric W. Deutsch, Concha Gil

## Abstract

We describe a new release of the *Candida albicans* PeptideAtlas proteomics spectral resource (build 2024-03), providing a sequence coverage of 79.5% at the canonical protein level, matched mass spectrometry spectra, and experimental evidence identifying 3382 and 536 phosphorylated serine and threonine sites with false localization rates of 1% and 5.3%, respectively. We provide a tutorial on how to use the PeptideAtlas and associated tools to access this information. The *C. albicans* PeptideAtlas summary web page provides “Build overview”, “PTM coverage”, “Experiment contribution”, and “Dataset contribution” information. The protein and peptide information can also be accessed via the *Candida* Genome Database via hyperlinks on each protein page. This allows users to peruse identified peptides, protein coverage, post-translational modifications (PTMs), and experiments identifying each protein. Given the value of understanding the PTM landscape in the sequence of each protein, a more detailed explanation of how to interpret and analyse PTM results is provided in the PeptideAtlas of this important pathogen.

*Candida albicans* PeptideAtlas web page: https://db.systemsbiology.net/sbeams/cgi/PeptideAtlas/buildDetails?atlas_build_id=578
