## Supplementary Table 1 for "*Candida albicans*: a comprehensive view of the proteome"

### Sheet: Hoja1
Supplementary Table 1. Summary information on the 33 selected PXD datasets for the PeptideAtlas update. This includes PXD number, publication, sub experiment tag, number of MS Runs, number of matched MS/MS spectra, percentage of match rate, and the number of identified peptides and proteins (Distinct, added and cumulative).
Dataset	Publication	Sub experiment Tag	MS Runs	Spectra identified	% Spectra identified	Distinct Peptides	Added Peptides	Cumulative Peptides	Distinct Canonical Proteins	Added Canonical Proteins	Cumulative Canonical Proteins
PXD001844	Willger et al. (2015)	SC5314_UL_Phos	13	134482	0.3398	20702	14324	76921	2127	739	3912
PXD003201	Luo et al. (2016)	SC5314_Hyphal_BR_UL_NE	15	216635	0.3881	7529	1676	78597	626	28	3940
		SC5314_Yeast_BR_UL_NE	15	136752	0.2624	2047	458	79055	134	12	3952
PXD003677	Léger et al. (2016)	BWP17_CrudeEndoH_UL_NE	3	99921	0.4695	27031	5725	84780	2642	194	4146
		BWP17_Crude_UL_NE	3	25584	0.3622	9418	2689	87469	1171	9	4155
		BWP17-mca1_CrudeEndoH_UL_NE	3	92157	0.4475	24123	1856	89325	2462	46	4201
		BWP17-mca1_CrudeFarnesolEndoH_UL_NE	3	92446	0.4493	22142	776	90101	2267	17	4218
		BWP17-mca1_Crude_UL_NE	3	20422	0.3479	7709	350	90451	995	1	4219
		BWP17_CrudeFarnesolEndoH_UL_NE	3	101488	0.4744	24787	823	91274	2478	23	4242
		BWP17_CrudeFarnesol_UL_NE	3	25429	0.37	9279	629	91903	1150	6	4248
		BWP17-mca1_CrudeFarnesol_UL_NE	3	24054	0.374	8986	564	92467	1065	2	4250
PXD003685	Gergondey et al. (2016)	SC5314_MitSerum_UL_GLU_AP	3	17336	0.1904	6496	462	92929	912	12	4262
		SC5314_MitSpider_UL_GLU_AP	3	30786	0.3347	10459	815	93744	1327	21	4283
		SC5314_MitYNB_UL_GLU_AP	3	30884	0.3343	11910	489	94233	1585	22	4305
PXD003916	Leach et al. (2017)	SN95-230Q_induced_UL_AP	2	12849	0.4075	5919	1696	95929	654	14	4319
		SN95-230Q_uninduced_UL_AP	2	13522	0.4283	6294	718	96647	694	3	4322
		SN95-WT_UL_AP	2	14028	0.456	6955	480	97127	767	2	4324
PXD005364	Léger et al. (2017)	SC5314_Ctrl_12C_UL_NE	15	495951	0.3124	42234	9990	107117	3107	183	4507
		SC5314_MG132_12C_UL_NE	15	503088	0.3167	45687	4076	111193	3251	57	4564
		SC5314_PMSF_12C_UL_NE	15	474011	0.2989	39721	1553	112746	2977	36	4600
		SC5314_NC_UL_NE	3	84522	0.2831	26338	440	113186	2403	3	4603
		SC5314_12C_UL_NE	12	424133	0.3564	44539	2915	116101	3166	18	4621
PXD005842	She et al. (2018)	SN250_Nuxm-KO_mit_UL_NE	3	82127	0.5834	21412	2520	118621	2057	34	4655
		SN250_Nuzm-KO_mit_UL_NE	2	56239	0.6045	20871	667	119288	2011	7	4662
		SN250_WT_mit_UL_NE	2	54671	0.5958	20130	400	119688	2000	3	4665
		SN250_GOA31-KO_mit_UL_NE	3	86662	0.6114	23097	557	120245	2201	10	4675
PXD007830	Munusamy et al. (2021)	SC5314_Plankton2_UL_NE	3	387	0.0052	281	66	120311	28	0	4675
PXD007831		SC5314_Plankton1_UL_NE	3	50	0.0013	33	2	120313	7	0	4675
PXD010881	Duval et al. (2020)	SC5314_SerumPlusFer_UL_NE	3	26140	0.1156	10064	82	120395	1163	0	4675
		SC5314_Serum_UL_NE	3	9770	0.0383	4119	17	120412	534	1	4676
		SC5314_SpiderPlusFer_UL_NE	3	19093	0.0817	8074	53	120465	951	0	4676
		SC5314_Spider_UL_NE	3	30762	0.1443	11117	298	120763	1156	0	4676
		SC5314_YNBPlusFer_UL_NE	3	33948	0.1458	10094	41	120804	1093	0	4676
		SC5314_YNB_UL_NE	3	35329	0.1586	11353	53	120857	1188	0	4676
		SC5314_YNBMinsFer_UL_NE	3	38536	0.1724	12272	96	120953	1313	0	4676
PXD012944	Arita et al. (2019)	SC5314_murine-model_Ctrl_UL_NE	2	15607	0.2786	5393	223	121176	595	0	4676
		SC5314_murine-model_Passage1_UL_NE	2	15299	0.287	4816	48	121224	541	0	4676
		SC5314_murine-model_Passage3_UL_NE	2	10568	0.2147	2800	5	121229	351	0	4676
		SC5314_murine-model_Passage4_UL_NE	2	12661	0.2318	5886	110	121339	644	1	4677
PXD013933	Vaz et al. (2021)	SC5314_hyphal-secretome_UL_NE	2	35212	0.1754	4815	216	121555	408	0	4677
PXD014456	Not plublished	SC5314_Metformin-treated_UL_NE	4	128383	0.4173	16446	1073	122628	1352	2	4679
		SC5314_Metformin-untreated_UL_NE	4	108799	0.3639	15780	878	123506	1210	1	4680
PXD017987	Balachandra et al. (2020)	SN148_Nri1MycMinusAntibody_UL_AP	2	2	0.0001	2	0	123506	1	0	4680
		SN148_Nri1MycPlusAntibody_UL_AP	2	2109	0.0211	929	30	123536	136	0	4680
		SN148_Nri2MycMinusAntibody_UL_AP	2	32	0.0006	22	1	123537	0	0	4680
		SN148_Nri2MycPlusAntibody_UL_AP	2	1373	0.0168	658	24	123561	94	0	4680
		SN148_NoTagPlusAntibody_UL_AP_2	2	1413	0.0135	585	3	123564	89	0	4680
		SN148_NoTagMinusAntibody_UL_AP_2	2	10	0.0002	8	0	123564	1	0	4680
PXD017988		SN148_NoTagMinusAntibody_UL_AP	3	7	0.0003	4	0	123564	1	0	4680
		SN148_NoTagPlusAntibody_UL_AP	5	1376	0.0073	456	10	123574	49	0	4680
		SN148_Sth1-MycMinusAntibody_UL_AP	3	6	0.0002	4	0	123574	1	0	4680
		SN148_Sth1-MycPlusAntibody_UL_AP	3	777	0.0076	273	2	123576	30	0	4680
		SN148_Sth1-Myc-rsc4MinusAntibody_UL_AP	3	1	0	1	0	123576	0	0	4680
		SN148_Sth1-Myc-rsc4PlusAntibody_UL_AP	1	453	0.012	345	3	123579	38	0	4680
PXD018027	Childers et al. (2020)	SC5314_GluHypoxia_UL_NE	4	8477	0.1595	2342	102	123681	290	3	4683
		SC5314_GluLac_UL_NE	4	6317	0.1179	1823	64	123745	207	1	4684
		SC5314_Glu_UL_NE	4	10747	0.1951	2880	49	123794	284	3	4687
PXD018044		CAF4-2_Crz1Glu_wallsec_UL_NE	2	283	0.0129	159	2	123796	22	0	4687
		CAF4-2_GluLac_wallsec_UL_NE	2	81	0.0046	54	0	123796	12	0	4687
		CAI4_GluLac_wallsec_UL_NE	3	1260	0.0449	473	27	123823	62	2	4689
		CAI4_Glu_wallsec_UL_NE	3	326	0.0142	161	0	123823	22	0	4689
		CAI4_Grpr1Gpa2GluLac_wallsec_UL_NE	3	129	0.0062	86	0	123823	13	0	4689
		CAI4_Grpr1Gpa2Glu_wallsec_UL_NE	3	232	0.008	104	2	123825	19	0	4689
		SC5314_GluHypoxia_wallsec_UL_NE	4	736	0.0303	238	14	123839	39	0	4689
		SC5314_GluLac_wallsec_UL_NE	4	1277	0.0455	413	56	123895	33	0	4689
		SC5314_Glu_wallsec_UL_NE	4	467	0.0186	177	4	123899	25	0	4689
PXD018163	Jenull et al. (2021)	SC5314_HIR1_wallsec_UL_NE	6	23502	0.2586	1821	165	124064	189	4	4693
PXD018848	Zhou et al. (2021)	SC5314_LysineCrotonylome_UL_CR	1	13622	0.3888	8052	5022	129086	802	5	4698
PXD020195	Amador-García et al. (2021)	SC5314_S170_UL_NE	52	1297062	0.6716	35417	5518	134604	2256	16	4714
PXD021488	Martínez-López et al. (2022)	SC5314_Project1HL_UL_NE	9	134871	0.3047	14856	1199	135803	1372	4	4718
PXD021504		SC5314_HyphalLysates_UL_NE	4	296343	0.6755	13901	561	136364	1164	0	4718
		SC5314_YeastLysates_UL_NE	4	272748	0.6386	12592	228	136592	1390	4	4722
PXD023013	Zheng et al. (2021)	SC5314_Lysine2-Hydroxyisobutyrylation_UL_HB	1	17349	0.4467	9369	3543	140135	877	1	4723
PXD024039	Zhang et al. (2021)	SC5314_WT-ATP2_TMT_NE	10	80215	0.4185	43239	9191	149326	3358	66	4789
PXD024729	Li et al. (2021)	SC5314_WT-atp16_UL_NE	9	1165597	0.5308	62503	10734	160060	3840	84	4873
PXD024934	Łabędzka-Dmoch et al. (2021)	BWP17_WT-Cadss1-Casuv3_mit_UL_NE	9	417492	0.6094	30673	3187	163247	2478	39	4912
PXD026449	Böttcher et al. (2022)	SC5314_STP2_UL_NE	36	95629	0.0756	8160	1204	164451	736	2	4914
PXD027612	Brandt et al. (2022)	SC5314_WT-Casky1-Casky2_UL_Phos	54	2015067	0.5973	49670	5138	169589	3270	16	4930
PXD028596	Zarnowski et al. (2021)	SN152_WT_UL_EV	2	18246	0.2176	3110	442	170031	290	2	4932
		SN152_ESCRT_UL_EV	21	63061	0.1256	4971	574	170605	419	4	4936
PXD035231	Not plublished	SC5314_H2O2_UL_Phos	4	18014	0.1162	1558	35	170640	234	0	4936
		SC5314_H2O2-untreated_UL_Phos	4	14777	0.0929	1637	31	170671	264	0	4936
PXD035298	Not plublished	SC5314_H2O2_UL_Acetyl	4	21276	0.1183	3228	610	171281	374	3	4939
		SC5314_H2O2-untreated_UL_Acetyl	4	6933	0.0392	1722	56	171337	167	0	4939
PXD035411	Not plublished	SC5314_H2O2_UL_NE	4	145062	0.3253	28567	1613	172950	2511	8	4947
		SC5314_H2O2-untreated_UL_NE	4	146745	0.3425	30386	1512	174462	2528	4	4951
PXD046942	Not plublished	SC5314_Interactome_UL_NE	96	913062	0.3414	39684	2106	176568	2803	4	4955
*Sub Experiment Tag has been constructed following a defined format: Strain_UniqueAspectOfSample_Labeling_Enrichment. In Labeling, UL signifies unlabeled and TMT represents tandem mass tags for isobaric labeling. Regarding Enrichment, NE indicates no enrichment, AP stands for affinity purification, CR denotes crotonylome, HB represents hydroxylisobutyrylation, Phos indicates phosphoproteome, and …
